# HERCULES: a deep-learning framework for RNA-binding region localization and mutation-effect prediction

**DOI:** 10.64898/2026.03.17.712455

**Authors:** Jonathan Fiorentino, Michele Monti, Alexandros Armaos, Dimitrios Miltiadis-Vrachnos, Riccardo Delli Ponti, Lorenzo Di Rienzo, Veronica Venturi, Teresa Botta Orfila, Eulalia Marti, Gian Gaetano Tartaglia

**Author notes:** These authors contributed equally to this work (Jonathan Fiorentino, Michele Monti).

## Abstract

RNA-binding proteins regulate essential steps of RNA metabolism, yet identifying RNA-interacting regions and prioritizing sequence variants that alter binding remain challenging from protein sequence alone. Here we present *cat*RAPID *signature* 2.0 HERCULES (**H**ybrid fram**E**wo**R**k for RNA-binding domain lo**C**alization and m**U**tation ana**L**ysis using physicochemical and languag**E** model**S)**, an approach combining a fine-tuned ProteinBERT model with residue-level physicochemical descriptors to predict global RNA-binding propensity, localize interaction sites and estimate the impact of amino acid substitutions. The language model captures domain-scale sequence context, whereas the physicochemical module provides sensitivity to local residue changes. On an independent benchmark, HERCULES discriminates RBPs from non-RBPs with an AUROC of 0.86. At residue resolution, it enriches high-scoring positions within annotated interaction regions across canonical, non-canonical and putative domain classes, while maintaining strong performance on an independent InterPro benchmark. Protein microarray experiments using disease-associated repeat RNAs (CGG, CAG and interrupted CAACAG repeats) independently support multiple non-catalogued candidate RBPs prioritized by HERCULES. Using curated UniProt variants associated with impaired RNA binding, HERCULES also prioritizes deleterious substitutions from predicted changes in binding propensity. By integrating protein-level classification, residue localization, variant-effect prediction and experimental validation, HERCULES provides an interpretable framework for prioritizing RNA-binding proteins, interaction regions and mutation-sensitive sites. HERCULES is freely available at https://tools.tartaglialab.com/hercules and as an open-source Python package at https://github.com/tartaglialabIIT/hercules.git.
