## Supplementary Table 5 for "HERCULES: a deep-learning framework for RNA-binding region localization and mutation-effect prediction"

### Sheet: Sheet1
	Feature	Feature_ID	Family	Type
0	Membrane-buriedpreferenceparameters-Argosetal--Eur-J-Biochem-1982-128-565-575	Membrane_1	Membrane	Physico-chemical
1	Compositionofaminoacidsinmembraneproteins-percent--Cedanoetal--J-Mol-Biol-1997-266-594-600	Membrane_2	Membrane	Physico-chemical
2	Transmembraneregionsofnon-mt-proteins-Nakashimaetal--Proteins1990-8-173-178	Membrane_3	Membrane	Physico-chemical
4	Knowledge-basedmembrane-propensityscalefrom3D_HelixinMPtopodatabases-Punta-Maritan-Proteins2003-50-114-121	Membrane_4	Membrane	Physico-chemical
5	Normalizedcompositionofmembraneproteins-Nakashimaetal--Proteins1990-8-173-178	Membrane_5	Membrane	Physico-chemical
6	Turnpropensityscalefortransmembranehelices-Monneetal--J-Mol-Biol-1999-288-141-145	Membrane_6	Membrane	Physico-chemical
7	Transmembraneregionsofmt-proteins-Nakashimaetal--Proteins1990-8-173-178	Membrane_7	Membrane	Physico-chemical
8	AAcompositionofmembraneproteins-Nakashimaetal--Proteins1990-8-173-178	Membrane_8	Membrane	Physico-chemical
9	Knowledge-basedmembrane-propensityscalefrom1D_HelixinMPtopodatabases-Punta-Maritan-Proteins2003-50-114-121	Membrane_9	Membrane	Physico-chemical
3	Averagedturnpropensitiesinatransmembranehelix-Monneetal--J-Mol-Biol-1999-293-807-814	Turn_1	Turn	Physico-chemical
10	NucleicAcidBinding-interface_center-Terribilinietal--RNA2006-12-1450-1462	NucleicAcidBinding_1	NucleicAcidBinding	Physico-chemical
11	NucleicAcidBinding-classicalRBD-Castelloetal--Cell2011-149-1393-1406	NucleicAcidBinding_2	NucleicAcidBinding	Physico-chemical
12	NucleicAcidBinding-_interface_close-1-Terribilinietal--RNA2006-12-1450-1462	NucleicAcidBinding_3	NucleicAcidBinding	Physico-chemical
13	NucleicAcidBinding-interface-NucleicAcidsRes-2011-39-D277	NucleicAcidBinding_4	NucleicAcidBinding	Physico-chemical
14	NucleicAcidBinding-interface_close+1-Terribilinietal--RNA2006-12-1450-1462	NucleicAcidBinding_5	NucleicAcidBinding	Physico-chemical
15	NucleicAcidBinding-nonclassicalRBD-Castelloetal--Cell2011-149-1393-1406	NucleicAcidBinding_6	NucleicAcidBinding	Physico-chemical
16	NucleicAcidBinding-mRNAinteractome-Castelloetal--Cell2011-149-1393-1406	NucleicAcidBinding_7	NucleicAcidBinding	Physico-chemical
17	NucleicAcidBinding-HOH-NucleicAcidsRes-2011-39-D277	NucleicAcidBinding_8	NucleicAcidBinding	Physico-chemical
18	NucleicAcidBinding-HB-NucleicAcidsRes-2011-39-D277	NucleicAcidBinding_9	NucleicAcidBinding	Physico-chemical
19	NucleicAcidBinding-unknownRBD-Castelloetal--Cell2011-149-1393-1406	NucleicAcidBinding_10	NucleicAcidBinding	Physico-chemical
20	Normalizedfrequencyofcoil-Nagano-J-Mol-Biol-1973-75-401-420	Disorder_1	Disorder	Physico-chemical
21	Normalizedfrequencyofcoil-Tanaka-Scheraga-Macromolecules1977-10-9-20	Disorder_2	Disorder	Physico-chemical
22	TOP-IDB-DunkerAK-ProteinPeptLett-2008-15-9--956	Disorder_3	Disorder	Physico-chemical
23	UnfoldOverFold-DunkerAK-ProteinPeptLett-2008-15-9--956	Disorder_4	Disorder	Physico-chemical
24	B-Value-DunkerAK-ProteinPeptLett-2008-15-9--956	Disorder_5	Disorder	Physico-chemical
25	TheChou-Fasmanparameterofthecoilconformation-Charton-Charton-J-Theor-Biol-1983-111-447-450	Disorder_6	Disorder	Physico-chemical
26	Normalizedrelativefrequencyofcoil-Isogaietal--Biopolymers1980-19-1183-1210	Disorder_7	Disorder	Physico-chemical
27	Averageflexibilityindices-Bhaskaran-Ponnuswamy-Int-J-PeptideProteinRes-1988-32-241-255	Disorder_8	Disorder	Physico-chemical
28	Coil-Deleage-Roux-ProteinEngineering1987-1-289-294	Disorder_9	Disorder	Physico-chemical
29	DisProt-DunkerAK-ProteinPeptLett-2008-15-9--956	Disorder_10	Disorder	Physico-chemical
30	Normalizedfrequencyofmiddlehelix-Crawfordetal--Proc-Natl-Acad-Sci-USA1973-70-538-542	AlphaHelix_1	AlphaHelix	Physico-chemical
31	Relativefrequencyinalpha-helix-Prabhakaran-Biochem-J-1990-269-691-696	AlphaHelix_2	AlphaHelix	Physico-chemical
32	Normalizedfrequencyofalpha-helix-Burgessetal-Isr-J-Chem-1974-12-239-286	AlphaHelix_3	AlphaHelix	Physico-chemical
33	Normalizedfrequencyofalpha-helixinall-alphaclass-Palauetal--Int-J-PeptideProteinRes-1981-19-394-401	AlphaHelix_4	AlphaHelix	Physico-chemical
34	Informationmeasureforalpha-helix-Robson-Suzuki-J-Mol-Biol-1976-107-327-356	AlphaHelix_5	AlphaHelix	Physico-chemical
35	Normalizedfrequencyofalpha-helix-unweightedLevitt-Biochemistry1978-17-4277-4285	AlphaHelix_6	AlphaHelix	Physico-chemical
36	Normalizedfrequencyofalpha-helix-Chou-Fasman-Adv-Enzym-1978-47-45-148	AlphaHelix_7	AlphaHelix	Physico-chemical
37	Alpha-helix-Deleage-Roux-ProteinEngineering1987-1-289-294	AlphaHelix_8	AlphaHelix	Physico-chemical
38	Averagerelativeprobabilityofhelix-Kanehisa-Tsong-Biopolymers1980-19-1617-1628	AlphaHelix_9	AlphaHelix	Physico-chemical
39	Normalizedfrequencyofalpha-helix-withweights-Levitt-Biochemistry1978-17-4277-4285	AlphaHelix_10	AlphaHelix	Physico-chemical
40	Aggregationmed-Tartaglia-JMolBiol2008-380-2--425-36	Aggregation_1	Aggregation	Physico-chemical
41	Aggregationhigh-Ferdandez-Escamilla-Nat-Biotechnol-2004-22-10--1302-6	Aggregation_2	Aggregation	Physico-chemical
43	Aggregation-Pawar-J-Mol-Biol-2005-350-379	Aggregation_3	Aggregation	Physico-chemical
44	Aggregation-Conchillo-Sole-BMCBioinformatics2007-8-65	Aggregation_4	Aggregation	Physico-chemical
45	Aggregation-Tartaglia-ProteinScience2005-14-2735-2740	Aggregation_5	Aggregation	Physico-chemical
46	Aggregationlow-Ferdandez-Escamilla-Nat-Biotechnol-2004-22-10--1302-6	Aggregation_6	Aggregation	Physico-chemical
47	Aggregationhigh-Tartaglia-JMolBiol2008-380-2--425-36	Aggregation_7	Aggregation	Physico-chemical
48	Aggregationlow-Tartaglia-JMolBiol2008-380-2--425-36	Aggregation_8	Aggregation	Physico-chemical
49	Aggregationmed-Ferdandez-Escamilla-Nat-Biotechnol-2004-22-10--1302-6	Aggregation_9	Aggregation	Physico-chemical
42	Aggregation-Tartaglia-J-Mol-Biol-2010-402-919	LowFolding_1	LowFolding	Physico-chemical
50	Normalizedfrequencyofbeta-sheetinall-betaclass-Palauetal--Int-J-PeptideProteinRes-1981-19-394-401	BetaSheet_1	BetaSheet	Physico-chemical
51	Averagerelativeprobabilityofbeta-sheet-Kanehisa-Tsong-Biopolymers1980-19-1617-1628	BetaSheet_2	BetaSheet	Physico-chemical
52	Normalizedfrequencyofbeta-sheet-Chou-Fasman-Adv-Enzymol-1978-47-45-148	BetaSheet_3	BetaSheet	Physico-chemical
53	Normalizedfrequencyofbeta-sheet-Crawfordetal-Proc-Natl-Acad-Sci-USA1973-70-538-542	BetaSheet_4	BetaSheet	Physico-chemical
54	Normalizedfrequencyofbeta-sheet-withweights-Levitt-Biochemistry1978-17-4277-4285	BetaSheet_5	BetaSheet	Physico-chemical
55	Informationmeasureforpleated-sheet-Robson-Suzuki-J-Mol-Biol-1976-107-327-356	BetaSheet_6	BetaSheet	Physico-chemical
56	Normalizedfrequencyofbeta-sheet-unweighted-Levitt-Biochemistry1978-17-4277-4285	BetaSheet_7	BetaSheet	Physico-chemical
57	Beta-sheet-Deleage-Roux-ProteinEngineering1987-1-289-294	BetaSheet_8	BetaSheet	Physico-chemical
58	Relativefrequencyinbeta-sheet-Prabhakaran-Biochem-J-1990-269-691-696	BetaSheet_9	BetaSheet	Physico-chemical
59	Averagerelativeprobabilityofinnerbeta-sheet-Kanehisa-Tsong-Biopolymers1980-19-1617-1628	BetaSheet_10	BetaSheet	Physico-chemical
61	Averagevolumeofburiedresidue-Chothia-Nature1975-254-304-308	Burial_1	Burial	Physico-chemical
62	Meanareaburiedontransfer-Roseetal--Science1985-229-834-838	Burial_2	Burial	Physico-chemical
63	Ratioofburiedandaccessiblemolarfractions-Janin-Nature1979-277-491-492	Burial_3	Burial	Physico-chemical
64	Energytransferfromouttoin-95_buried--Radzicka-Wolfenden-Biochemistry1988-27-1664-1670	Burial_4	Burial	Physico-chemical
65	Percentageofburiedresidues-Janinetal--J-Mol-Biol-1978-125-357-386	Burial_5	Burial	Physico-chemical
66	Proportionofresidues95_buried-Chothia-J-Mol-Biol-1976-105-1-14	Burial_6	Burial	Physico-chemical
67	Propensitytobeburiedinside-Wertz-Scheraga-Macromolecules1978-11-9-15	Burial_7	Burial	Physico-chemical
68	Meanvolumesofresiduesburiedinproteininteriors-Harpazetal--Structure1994-2-641-649	Burial_8	Burial	Physico-chemical
69	Proportionofresidues100_buried-Chothia-J-Mol-Biol-1976-105-1-14	Burial_9	Burial	Physico-chemical
70	Hydrophobicity-Rao_Argos-Biochim-Biophys-Acta1986-869-197-214	Hydrophobicity_1	Hydrophobicity	Physico-chemical
71	Hydrophobicity-Sweetetal--J-Mol-Biol-1983-171-479-488	Hydrophobicity_2	Hydrophobicity	Physico-chemical
72	Hydrophobicity-Black-Anal-Biochem-1991-193-72-82	Hydrophobicity_3	Hydrophobicity	Physico-chemical
73	Hydrophobicity-Kyte_Doolittle-J-Mol-Biol-1982-157-105-132	Hydrophobicity_4	Hydrophobicity	Physico-chemical
74	Hydrophobicity-Eisenbergetal-J-Mol-Biol-1984-179-125-142	Hydrophobicity_5	Hydrophobicity	Physico-chemical
75	Hydrophobicity-Fauchereetal--Eur-J-Med-Chem-1983-18-369-375	Hydrophobicity_6	Hydrophobicity	Physico-chemical
76	Hydrophobicity-Janin-Nature1979-277-491-492	Hydrophobicity_7	Hydrophobicity	Physico-chemical
77	Hydrophobicity-Abraham_Leo-Proteins-Structure-FunctionandGenetics1987-2-130-152	Hydrophobicity_8	Hydrophobicity	Physico-chemical
78	Hydrophobicity-Roseman-J-Mol-Biol-1988-200-513-522	Hydrophobicity_9	Hydrophobicity	Physico-chemical
79	Hydrophobicity-Bull_Breese-Arch-Biochem-Biophys-1974-161-665-670	Hydrophobicity_10	Hydrophobicity	Physico-chemical
80	rg	rg	Phenomenological	Physico-chemical
81	fg	fg	Phenomenological	Physico-chemical
	charge	charge	Charge	Physico-chemical
