## Supplementary Table 8 for "HERCULES: a deep-learning framework for RNA-binding region localization and mutation-effect prediction"

### Sheet: Candidates
rank	gene_symbol	uniprot_id	protein_name	protein_length	HERCULES_global_score	frac_profile_gt_0	n_positive_probes	positive_probes	CGG_array_positive	CAG23_array_positive	CAACAG_array_positive	CGG_robust_z	CAG23_robust_z	CAACAG_robust_z	CGG_signal_rank_percentile	CAG23_signal_rank_percentile	CAACAG_signal_rank_percentile	in_RBP2GO	InterPro_annotation	short_literature_note
1	ZNF766	Q5HY98	Zinc finger protein 766	468	0.932008	0.57265	2	CGG; CAACAG	+	−	+	14.0551	0.238868	11.6515	0.978028	0.583564	0.98625	FALSE	Krueppel-associated box [IPR001909]	KRAB/C2H2 zinc-finger transcription factor; annotated for DNA binding, not catalogued as RBP.
2	ZNF34	Q8IZ26	Zinc finger protein 34	560	0.925011	0.575	2	CGG; CAACAG	+	−	+	3.98496	0.768261	3.34016	0.934935	0.723014	0.918846	FALSE	Krueppel-associated box [IPR001909]	KRAB zinc-finger protein with DNA-binding transcription factor annotations; no RBP2GO RNA entry.
3	ZNF383	Q8NA42	Zinc finger protein 383	475	0.920849	0.606316	3	CGG; CAG23; CAACAG	+	+	+	9.99781	6.20992	3.31649	0.970444	0.954639	0.917925	FALSE	Krueppel-associated box [IPR001909]	KRAB zinc-finger protein; UniProt annotates DNA-binding transcription factor activity.
4	ZNF3	P17036	Zinc finger protein 3	446	0.916263	0.502242	3	CGG; CAG23; CAACAG	+	+	+	8.96172	3.17899	4.59084	0.967893	0.909065	0.947161	FALSE	Krueppel-associated box [IPR001909]; KRAB domain superfamily [IPR036051]; Zinc finger C2H2 superfamily [IPR036236]; Zinc finger C2H2-type [IPR013087]	KRAB/C2H2 zinc-finger protein; no clear prior RNA-binding evidence found in automated annotation search.
5	XAGE1A	Q9HD64	X antigen family member 1A	81	0.915345	0.518519	2	CAG23; CAACAG	−	+	+	0.607567	7.71383	3.62808	0.687504	0.96527	0.926926	FALSE	GAGE family [IPR008625]	GAGE family cancer/testis antigen; no canonical RNA-binding domain or RBP annotation.
6	ZNF789	Q5FWF6	Zinc finger protein 789	425	0.912353	0.522353	2	CGG; CAACAG	+	−	+	3.99566	-0.476092	4.42724	0.935219	0.286909	0.944787	FALSE	Krueppel-associated box [IPR001909]	KRAB zinc-finger transcription factor; DNA-binding annotations only in UniProt/RBP2GO.
7	ZNF625	Q96I27	Zinc finger protein 625	306	0.911308	0.526144	2	CAG23; CAACAG	−	+	+	-0.45458	17.6216	5.04146	0.299809	0.98788	0.953576	FALSE	Zinc finger C2H2 superfamily [IPR036236]	C2H2 zinc-finger protein; absent from RBP2GO; no direct RNA-binding literature identified.
8	GNB5	O14775	Guanine nucleotide-binding protein subunit beta-5	395	0.90968	0.501266	2	CGG; CAACAG	+	−	+	11.8737	-0.0875193	40.4565	0.974059	0.466475	0.996314	FALSE	G-protein beta WD-40 repeat [IPR020472]; G-protein, beta subunit [IPR001632]; Guanine nucleotide-binding protein, beta subunit [IPR016346]; WD40/YVTN repeat-like-containing domain superfamily [IPR015943]	G-protein beta subunit involved in signaling; no canonical RNA-binding domain annotation.
9	ZNF230	Q9UIE0	Zinc finger protein 230	474	0.90365	0.584388	2	CGG; CAACAG	+	−	+	4.21225	-0.296776	51.4895	0.938266	0.376391	0.997023	FALSE	Krueppel-associated box [IPR001909]	KRAB zinc-finger protein with DNA-binding transcription factor annotations; not in RBP2GO.
10	UBE2E2	Q96LR5	Ubiquitin-conjugating enzyme E2 variant 2	201	0.876269	0.537313	2	CGG; CAACAG	+	−	+	7.53009	0.820576	3.11844	0.962931	0.734425	0.911971	FALSE	Ubiquitin-conjugating enzyme E2 [IPR000608]	Ubiquitin-conjugating enzyme E2 family member; metabolic/ubiquitin annotation, not RNA binding.
11	UBE2E3	Q969T4	Ubiquitin-conjugating enzyme E2 variant 3	207	0.873194	0.536232	2	CGG; CAACAG	+	−	+	24.9857	0.729766	3.4399	0.989581	0.714331	0.921929	FALSE	Ubiquitin-conjugating enzyme E2 [IPR000608]	Ubiquitin-conjugating enzyme E2 family member; no RNA-binding annotation in UniProt/RBP2GO.
12	SPIN2B	Q9BPZ2	Spindlin-2B	258	0.867405	0.527132	3	CGG; CAG23; CAACAG	+	+	+	18.04	6.585	8.44262	0.984478	0.958679	0.977816	FALSE	Spindlin-2 [IPR029564]	SPIN family chromatin reader; homolog SPIN1 reported to bind structured RNAs and methylated histones.
13	TSGA13	Q96PP4	Testis-specific gene 13 protein	275	0.791841	0.527273	2	CGG; CAG23	+	+	−	4.73472	5.01887	-0.200912	0.944929	0.940605	0.415161	FALSE	Testis-specific gene 13 protein [IPR029241]	Testis-specific protein of unknown function; no clear prior RNA-binding evidence found.
14	TP53TG5	Q9Y2B4	TP53-target gene 5 protein	290	0.777292	0.613793	2	CGG; CAACAG	+	−	+	7.4194	2.10902	4.55066	0.962223	0.872812	0.94663	FALSE	TP53-target gene 5 protein [IPR029290]	p53-target gene product; poorly characterized, without curated RNA-binding annotation.
15	LOXHD1	Q8IVV2	Lipoxygenase homology PLAT domains and LDLR class B repeats-containing protein 1	2067	0.621959	0.579584	2	CGG; CAACAG	+	−	+	3.23962	0.221759	3.10266	0.922532	0.577539	0.911262	FALSE	Catalase core domain superfamily [IPR037060]	PLAT/LDLR-repeat membrane protein linked to hearing; no RNA-binding annotation identified.
16	GSTA1	P08263	Glutathione S-transferase A1	222	0.583993	0.518018	3	CGG; CAG23; CAACAG	+	+	+	6.61946	3.98706	6.32012	0.957828	0.925509	0.965412	FALSE	Glutathione S-transferase, C-terminal-like [IPR010987]; Glutathione S-transferase, C-terminal domain superfamily [IPR036282]; Glutathione Transferase family [IPR040079]; Glutathione S-transferase, N-terminal [IPR004045]	Glutathione S-transferase alpha class enzyme; detoxification function, not annotated as RBP.
17	PRM1	P04553	Protamine-1	51	0.576761	0.627451	3	CGG; CAG23; CAACAG	+	+	+	17.6991	6.70214	17.4033	0.98384	0.959317	0.99107	FALSE	Protamine P1 [IPR000221]	Protamine replaces histones in sperm chromatin; strong DNA association, not curated as RNA binder.
18	MAGI1	Q96QZ7	Membrane-associated guanylate kinase, WW and PDZ domain-containing protein 1	1491	0.573494	0.521797	2	CAG23; CAACAG	−	+	+	-0.0782232	14.417	3.17441	0.468531	0.983557	0.913708	FALSE	Guanylate kinase/L-type calcium channel beta subunit [IPR008145]	Synaptic scaffold with PDZ/GuK domains; no canonical RNA-binding domain in UniProt annotation.
